# CEBPA restricts alveolar type 2 cell plasticity during development and injury-repair

**DOI:** 10.1101/2023.10.10.561625

**Authors:** Dalia Hassan, Jichao Chen

**Affiliations:** Department of Pulmonary Medicine, the University of Texas MD Anderson Cancer Center, Houston, Texas 77030, USA; The University of Texas MD Anderson Cancer Center UTHealth Graduate School of Biomedical Sciences, Houston, Texas 77030, USA

**Keywords:** cell plasticity, transcriptional control, cell fate, epigenome, lung development and regeneration, single-cell multiome

## Abstract

Cell plasticity theoretically extends to all possible cell types, but naturally decreases as cells differentiate, whereas injury-repair re-engages the developmental plasticity. Here we show that the lung alveolar type 2 (AT2)-specific transcription factor (TF), CEBPA, restricts AT2 cell plasticity in the mouse lung. AT2 cells undergo transcriptional and epigenetic maturation postnatally. Without CEBPA, both neonatal and mature AT2 cells reduce the AT2 program, but only the former reactivate the SOX9 progenitor program. Sendai virus infection bestows mature AT2 cells with neonatal plasticity where *Cebpa* mutant, but not wild type, AT2 cells express SOX9, as well as more readily proliferate and form KRT8/CLDN4+ transitional cells. CEBPA promotes the AT2 program by recruiting the lung lineage TF NKX2-1. The temporal change in CEBPA-dependent plasticity reflects AT2 cell developmental history. The ontogeny of AT2 cell plasticity and its transcriptional and epigenetic mechanisms have implications in lung regeneration and cancer.
