## Supplementary material for "CEBPA restricts alveolar type 2 cell plasticity during development and injury-repair": Table S2. Raw data for Fig. 2, S2.

### Sheet: lamellar bodies cell(Fig. S2B)
qunatification of number of lamellar bodies per cell(Fig. S2B)
P9 control	P9 mutant
5	3
9	1
5	0
15	3
6	7
4	0
8	6
9	0
4	3
6	2
	1
	0
	3
	0
	0
	0
	8
	4
	2
	3

### Sheet: quantification(Fig. 2B)
Quantifications(Fig. 2B)
p9 CEBPA F/F; SFTPCcreER, Rosa Sun1/+GFP, CEBPA					specficity
	GFP+	GFP+/CEBP+	gfp+/cebpa-	deletion Effeciency	AT2/GFP+	*100
Control mouse 1
image1	162	160	2		0.987654	98.7654
image2	152	139	13		0.914474	91.4474
image3	119	119	0		1	100
Control mouse 2
image1	114	111	3		0.973684	97.3684
image2	127	122	5		0.96063	96.063
image3	131	128	3		0.977099	97.7099
Control mouse 3
image1	113	105	8		0.929204	92.9204
image2	85	79	6		0.929412	92.9412
image3	307	304	3		0.990228	99.0228
Mutant mouse 1
image1	104	5	99	0.951923
image2	90	10	80	0.888889
image3	92	4	88	0.956522	2.79733	0.932445
mutant mouse 2
image1	129	12	117	0.906977	2.55524	0.851746
image2	135	28	107	0.792593
image3	194	28	166	0.85567
mutant mouse 3
image1	508	66	442	0.870079	1.59688	0.532294
image2	388	106	282	0.726804

### Sheet: quantification(Fig. 2F)
Quantifications(Fig. 2F)
AT1-like
p9 CEBPA F/F; SFTPCcreER, Rosa Sun1/+	GFP+	GFP+/HOPX+
mutant mouse 1
image1	125	18
image2	94	10
image3	67	10
mutant mouse 2
image1	209	28
image2	55	6
image3	380	50
mutant mouse 3
image1	380	39
image2	458	62
image3	142	13
image4	139	19
Control mouse 1
image1	186	2
image2	137	1
image3	133	1
Control mouse 2
image1	121	2
image2	120	1
image3	125	4
Control mouse 3
image1	119	1
image2	310	5
image3	102	0
Progenitor-like
p9 CEBPA F/F; SFTPCcreER, Rosa Sun1/+GFP, CEBPA, SOX9
	GFP+	GFP+/SOX9+	%SOX9+
Control mouse 1
image1	128	0	0
image2	89	0	0
image3	105	0	0
Control mouse 2
image1	126	0	0
image2	196	1	0.00510204	0.510204	1.39516	0.69758
image3	221	0	0
Control mouse 3
image1	307	0	0
image2	113	1	0.00884956	0.884956
image3	85	0	0
Mutant mouse 1
image1	116	105	0.905172		2.49851
image2	112	78	0.696429		0.832836
image3	97	87	0.896907	83
mutant mouse 2
image1	130	122	0.938462		2.56738
image2	153	123	0.803922		0.855794
image3	240	198	0.825
mutant mouse 3
image1	162	106	0.654321		2.1571
image2	120	87	0.725		0.719033
image3	72	56	0.777778
proliferating cells
p9 CEBPA F/+ orF; SFTPCcreER, Rosa Sun1/+ / gfp/ki67
Control mouse 1	gfp+	GFP+/KI67+
image1
image2	344	30	0.0872093	8.72093
image3	272	18	0.0661765	6.61765
Control mouse 2	148	3	0.0202703	2.02703
image1				17.3656	5.78853
image2	326	13	0.0398773	3.98773
image3	363	32	0.0881543	8.81543
Control mouse 3	404	26	0.0643564	6.43564
image1				19.2388	6.41293
image2	341	24	0.0703812	7.03812
image3	196	10	0.0510204	5.10204
	343	28	0.0816327	8.16327
Mutant mouse 1				20.3034	6.76781
image1
image2	623	113	0.18138	18.138
image3	455	91	0.2	20
mutant mouse 2	461	91	0.197397	19.7397
image1				57.8777	19.2926
image2	432	94	0.217593	21.7593
image3	507	122	0.240631	24.0631
mutant mouse 3	330	81	0.245455	24.5455
image1				70.3678	23.4559
image2	299	96	0.32107	32.107
image3	307	99	0.322476	32.2476
				64.3546	32.1773
					74.9258	24.9753
