## Supplementary material for "CEBPA restricts alveolar type 2 cell plasticity during development and injury-repair": Table S6. Raw data for Fig. 6.

### Sheet: DATPs gene list(Fig.6C)
DATPS signature(Fig. 6C)
S100a6
Anxa1
Cldn4
Lgals3
Cdkn1a
Sprr1a
Gm26870
Phlda3
Cryab
Clu
Hspb1
Krt19
Sfn
F3
Krt7
S100a11
2200002D01Rik
Ccng1
Gsto1
Rps27l
Hist1h1c
Timp2
Bax
Dusp1
Nupr1
Hsp90aa1
Igfbp7
Anxa5
Hist1h2bc
Pkm
Hspa1a
Tmsb10
Ctsd
Rtn4
Isg15
Anxa3
Gadd45b
Krt18
Tnfrsf12a
Mdm2
Gdf15
Esd
Cd81
Myl12a
Cxcl16
Perp
Tacstd2
Mfge8
S100a10
Anxa2
Msn
S100a14
Cystm1
Cyr61
Gsn
Hist1h4h
Ifitm3
Ly6a
Lamc2
Prr13
Krtap17-1
Emp2
AW112010
Plaur
Gprc5a
Ywhah
Btg2
Psmd8
Lmo7
Neat1
Krt8
Tpm2
Plk2
Usp50
Eno1
Malat1
Ahnak
Hsp90ab1
Ndnf
Taldo1
Cox6b2
Epcam
Tnip3
Rheb
Vmp1
Capzb
Ccnd2
Cltb
Rnh1

### Sheet: HOPX+ quantification(Fig. 6D)
Quantification of HOPX+(Fig. 6D)
	GFP+	GFP+/HOPX+	%HOPX+
mutant mouse 1
image1	320	26	0.08125
image2	432	24	0.0555556
image3	262	22	0.0839695
mutant mouse 2
image1	307	6	0.019544
image2	488	26	0.0532787
image3	508	31	0.0610236
mutant mouse 3
image1	216	9	0.0416667
image2	162	16	0.0987654
image3	165	2	0.0121212
Control mouse 1
image1	225	1	0.00444444
image2	374	27	0.0721925
image3	274	22	0.080292
Control mouse 2
image1	323	16	0.0495356
image2	242	18	0.0743802
image3
Control mouse 3
image1	306	1	0.00326797
image2	159	1	0.00628931
image3	307	0	0

### Sheet: SOX9&KI67+(Fig. 6D)
Quantification of KI67 & SOX9+(Fig. 6D)
		GFP+	GFP+/KI67+	GFP+/SOX9+
mutant mouse 1
image1		1353	270	147
image2
image3
mutant mouse 2
image1		3355	376	165
image2
image3
mutant mouse 3
image1		3059	206	263
image2
image3
Control mouse 1
image1		2728	137	0
image2
image3
Control mouse 2
image1		3239	160	4
image2
image3
Control mouse 3
image1		2898	55	0
image2
image3

### Sheet: CLDN4+ quantification(Fig. 6D)
Quantification of CLDN4+(Fig. 6D)
	GFP+	GFP+/CLDN4+		%CLDN4+
mutant mouse 1
image1	1940	320	0.164948	16.4948
mutant mouse 2
image1	171	29	0.169591	16.9591
mutant mouse 3
image1	820	88	0.107317	10.7317
Control mouse 1
image1	2874	16	0.00556715	0.556715
Control mouse 2
image1	85	2	0.0235294	2.35294
image2	286	4	0.013986	1.3986
image3	129	3	0.0232558	2.32558
Control mouse 3
image1	220	5	0.0227273	2.27273
image2	314	2	0.00636943	0.636943
image3	235	8	0.0340426	3.40426
